# Cancer-associated Fibroblast Spatial Heterogeneity and *EMILIN1* Expression in Cancer Stroma Modulate TGF-β Activity and CD8^+^ T-Cell Infiltration in Breast Cancer

**DOI:** 10.1101/2023.09.12.557312

**Authors:** Chikako Honda, Sasagu Kurozumi, Takaaki Fujii, Didier Pourquier, Lakhdar Khellaf, Florence Boissiere, Jun Horiguchi, Tetsunari Oyama, Ken Shirabe, Jacques Colinge, Takehiko Yokobori, Andrei Turtoi

**Affiliations:** Department of General Surgical Science, Gunma University Graduate School of Medicine, Maebashi, Gunma, Japan; Department of Breast Surgery, International University of Health and Welfare, Chiba, Japan; Institut régional du Cancer de Montpellier (ICM)-Val d’Aurelle, Montpellier, France; Tumor Microenvironment and Resistance to Treatment Lab, INSERM U1194, Montpellier, France; Université de Montpellier, Montpellier, France; Department of Pathology and Diagnostics, Gunma University Graduate School of Medicine, Maebashi, Gunma, Japan; Cancer Bioinformatics and Systems Biology Team, INSERM U1194, Montpellier, France; Division of Integrated Oncology Research, Gunma University, Initiative for Advanced Research (GIAR), Maebashi, Gunma, Japan

**Author notes:** Co-corresponding authors: Andrei Turtoi, PhD; Takehiko Yokobori, MD, PhD; Jacques Colinge, PhD. contributed equally (Jacques Colinge, Takehiko Yokobori, Andrei Turtoi).

## Abstract

The tumor microenvironment (TME) and its multifaceted interactions with cancer cells are major targets for cancer treatment. Single-cell technologies have brought major insights into the TME, but the resulting complexity frequently precludes conclusions on function. Therefore, we combined single-cell RNA sequencing and spatial transcriptomic data to explore the relationship between different cancer-associated fibroblast (CAF) populations and immune cell exclusion in breast tumors. Our data show for the first time the degree of spatial organization of different CAF populations in breast cancer. We found that IL-iCAFs, Detox-iCAFs, and IFNγ-iCAFs tended to cluster together, while Wound-myCAFs, TGFβ-myCAFs, and ECM-myCAFs formed another group that overlapped with elevated TGF-β signaling. Differential gene expression analysis of areas with CD8^+^ T-cell infiltration/exclusion within the TGF-β signaling-rich zones identified elastin microfibrillar interface protein 1 (*EMILIN1*) as a top modulated gene. *EMILIN1*, a TGF-β inhibitor, was upregulated in IFNγ-iCAFs directly modulating TGFβ immunosuppressive function. Histological analysis of 74 breast cancer samples confirmed that high EMILIN-1 expression in the tumor margins was related to high CD8^+^ T-cell infiltration, consistent with our spatial gene expression analysis. High EMILIN-1 expression was also associated with better prognosis of patients with breast cancer, underscoring its functional significance for the recruitment of cytotoxic T cells into the tumor area. In conclusion, our data show that correlating TGF-β signaling to a CAF subpopulation is not enough because proteins with TGF-β-modulating activity originating from other CAF subpopulations can alter its activity. Therefore, therapeutic targeting should remain focused on biological processes rather than on specific CAF subtypes.
