## Supplemental Table for "Cancer-associated Fibroblast Spatial Heterogeneity and *EMILIN1* Expression in Cancer Stroma Modulate TGF-β Activity and CD8^+^ T-Cell Infiltration in Breast Cancer"

### Sheet: Table S1
Clinicopathological factors of 4 spatial transcriptomic cases
	Patient	A1	B1	C1	D1
	Age	89	79	52	56
	Histological subtype	IDC	IDC	IDC	IDC
	ER	1%＞	1%＞	1%≤	1%≤
	PgR	10%＞	10%＞	10％≦	10%≦
	HER2	3+	1+	3+	2+ (FISH negative)
	T factor	T2	T2	T1c	T3
	N factor	3a	0	0	0
	M factor	0	0	0	0
	SBR Grade	3	3	3	3
	Stage (UICC 8th)	ⅢC	ⅡA	Ⅰ	ⅡB
	Ki-67（％）	12−17	7--15	unknown	27-32
	Lymphatic invasion	1+	0	1+	1+
	Vascular invasion	1+	0	1+	0
