## Supplemental Table for "Cancer-associated Fibroblast Spatial Heterogeneity and *EMILIN1* Expression in Cancer Stroma Modulate TGF-β Activity and CD8^+^ T-Cell Infiltration in Breast Cancer"

### Sheet: Table S3
Clinical features of 75 case strong validation cohort
	Factors	Number
	Age
	<60	34
	60<	41
	Histologic subtype
	IDC	59
	ILC	6
	Others	10
	T factor
	T1	38
	T2-4	37
	N factor
	N0	47
	N1-3	28
	M factor
	0	75
	1	0
	Nuclear Grade
	1	11
	2	10
	3	54
	Stage
	I	34
	II-Ⅲ	41
	ER
	1%≦	39
	1%＞	36
	PgR
	10％≦	25
	10%＞	50
	HER2
	0	2
	1+	34
	2+	6
	3+	33
	Lymphatic invasion
	0	35
	1	29
	2	10
	3	1
	Vascular invasion
	0	45
	1	24
	2	1
	3	0
	EMILIN
	Low	18
	High	57
