## Supplemental Table for "Cancer-associated Fibroblast Spatial Heterogeneity and *EMILIN1* Expression in Cancer Stroma Modulate TGF-β Activity and CD8^+^ T-Cell Infiltration in Breast Cancer"

### Sheet: Table S2
	EMILIN and clinicopathological factors for 75 breast cancer patients.
			EMILIN
	Factors	High	Low	P-value
		n=18	n=57
	Age
	<60	10	24	0.3176
	60≦	8	33
	T factoe
	T1	9	29	0.9483
	T2-4	9	28
	N factor
	N0	9	38	0.2025
	N1-3	9	19
	Stage
	I	6	28	0.2407
	II-Ⅲ	12	29
	ER
	Positive	10	29	0.7291
	Negative	8	28
	PgR
	Positive	5	20	0.5663
	Negative	13	37
	HER2
	Positive	9	26	0.7451
	Negative	9	31
	subtype
	Luminal	4	16	0.8702
	Luminal HER2	6	14
	HER2	3	12
	Triple negative	5	15
	Ki-67
	20％＞	1	20	0.0126
	≧20％	16	33
